# Deep learning to decode sites of RNA translation in normal and cancerous tissues

**DOI:** 10.1101/2024.03.21.586110

**Authors:** Jim Clauwaert, Zahra McVey, Ramneek Gupta, Ian Yannuzzi, Gerben Menschaert, John R. Prensner

## Abstract

The biological process of RNA translation is fundamental to cellular life and has wide-ranging implications for human disease. Yet, accurately delineating the variation in RNA translation represents a significant challenge. Here, we develop RiboTIE, a transformer model-based approach to map global RNA translation. We find that RiboTIE offers unparalleled precision and sensitivity for ribosome profiling data. Application of RiboTIE to normal brain and medulloblastoma cancer samples enables high-resolution insights into disease regulation of RNA translation.
