## Extended Data Table 1 for "Deep learning to decode sites of RNA translation in normal and cancerous tissues"

### Sheet: Datasets
Author	Year	Data entry	Treatment	Tissue
Benchmarking
Ji et al.	2015	SRR1802129	Cycloheximide	MCF10A-ER-Src
Calviello et al.	2016	SRR2433794	Cycloheximide	HEK293
Gawron et al.	2016	SRR2732970	Lactimidomycin	Jurkat
Gawron et al.	2016	SRR2733100	Cycloheximide	Jurkat
Raj et al.	2016	SRR2954800	Harringtonine	Lymphoblastoid
Martinez et al.	2020	SRR8449577	Cycloheximide	HeLa S3
Chen et al.	2020	SRR9113067	--	iPSC
Gaertner at al.	2020	SRR11005875	Cycloheximide	Pancreatic hESC
Pre-training
Stern-Ginossar et al.	2012	SRR592960	Lactimidomycin	HCMV foreskin fibroblasts
Gonzalez et al.	2014	SRR1562539	Cycloheximide	Brain
Rubio et al.	2014	SRR1573939	Cycloheximide	MDA-MB-231
Werner at al.	2015	SRR1610244	Cycloheximide	hES
Tanenbaum et al.	2015	SRR1976443	Cycloheximide	RPE
Zur et al.	2016	SRR2536856	Cycloheximide	HeLa S3
Loayza-Puch et al.	2016	SRR2873532	Chloramphenicol	PC-3
Bencun et al.	2018	SRR3575904	Harringtonine	CD19 EBV
hESC cells
Gaertner et al.	2020	GSE144682	Cycloheximide	hESC cells
Medulloblastoma Cell Lines
Hofman et al.	2023	PRJNA957428	DMSO	Various medulloblastoma cell lines
This study	2023	TBD	HHT	Various medulloblastoma cell lines
Medulloblastoma Tissues
Hofman et al.	2023	phs003446	DMSO	Various medulloblastoma tissues
Adult/Fetal brain samples
Duffy et al.	2022	phs002489	Cycloheximide	Human Brain samples

### Sheet: ribo-seq processing
Pre-training	Raw	Trimmed	Filtered (-t/r/sn(o)RNA)	% (vs. Raw)	Mapped (Genome)
SRR592960	46200000	44800000	9140000	20.41	4690000
SRR1562539	56500000	51800000	19800000	38.12	14300000
SRR1573939	388000000	370000000	59500000	16.08	81200000
SRR1610244	47800000	41400000	12200000	29.52	14300000
SRR1976443	192000000	184000000	33500000	18.22	44000000
SRR2536856	66500000	51700000	12900000	24.93	17400000
SRR2873532	33700000	33500000	15300000	45.72	19300000
SRR3575904	56100000	56100000	6350000	11.31	8470000
Benchmarking
SRR1802129	20600000	20500000	2220000	10.86	2840000
SRR2433794	32000000	31900000	27500000	86.19	35600000
SRR2732970	378000000	305000000	142000000	46.71	195000000
SRR2733100	389000000	363000000	188000000	51.72	246000000
SRR2954800	6610000	6610000	4030000	60.88	3870000
SRR8449577	65000000	64200000	10700000	16.67	11900000
SRR9113067	15000000	12500000	5340000	42.8	6040000
SRR11005875	30100000	30000000	9870000	32.88	9750000
Replicates
SRR9113068	24300000	21400000	9440000	44.14	11800000
SRR9113069	22400000	19600000	10800000	55.03	12200000
SRR8449578	115000000	112000000	21300000	18.92	24700000
hESC cells
SRR11005875--SRR11005879	304000000	304000000	107000000	35.1	110000000		Hs_H1_BG99_merged
SRR11005880--SRR11005884	219000000	219000000	84100000	38.3	90100000		Hs_H1_BG100_merged
SRR11005885--SRR11005889	166000000	166000000	53700000	32.4	53700000		Hs_H1_BG96_merged
SRR11005890--SRR11005894	245000000	245000000	86500000	35.3	88600000		Hs_H1_BG101_merged
SRR11005895--SRR11005899	196000000	196000000	82100000	42	87300000		Hs_H1_BG98_merged
SRR11005900--SRR11005904	206000000	206000000	80200000	38.9	83300000		Hs_H1_BG97_merged
Medulloblastoma Cell Lines DMSO
20220131_CHLA-01-MEDR_DMSO_JP9546_S11_R1_001	251000000	209000000	11000000	4.4	9460000
20220510_D425_DMSO_JP10031_S17_R1_001	35100000	35100000	14100000	0	17200000
20220504_R256_DMSO_EC9940_S21_R1_001	162000000	152000000	29300000	18.1	34200000
20220504_ONS76_DMSO_EC9940_S22_R1_001	177000000	162000000	68700000	38.8	82600000
20220222_D341_DMSO_JP9745_7_S7_R1_001	216000000	206000000	25500000	11.8	27300000
20220504_DAOY_DMSO_EC9940_S26_R1_001	139000000	119000000	47100000	33.9	31600000
20220131_D384_DMSO_JP9546_S18_R1_001	530000000	502000000	25300000	4.8	15800000
20220613_CHLA_259_siTOOLS_1x_JP10120_S4_R1_001	533000000	517000000	70700000	13.3	71300000
20220510_D458_DMSO_JP10031_S15_R1_001	159000000	77100000	21200000	13.3	17100000
20220504_UW228_DMSO_EC9940_S24_R1_001	160000000	132000000	38700000	24.3	30600000
20220131_D458_DMSO_2_0_Rnase_JP9546_S16_R1_001	6700000	5700000	283000	4.2	278000
20220818_Med2112_DMSO_JP10293_S8_R1_001	299000000	226000000	147000000	48.9	69000000
20220504_R262_DMSO_EC9940_S5_R1_001	202000000	167000000	49300000	24.3	54900000
20220613_MB002_DMSO_JP10120_S16_R1_001	270000000	269000000	26700000	9.9	22500000
20211215_CHLA-259_siTOOLS_1x_JP9545_S1_R1_001	240000000	233000000	32300000	13.5	32300000
20211215_CHLA-01-MEDR_DMSO_JP9546_S11_R1_001	82400000	82400000	3880000	0	3760000
20220131_CHLA-259_siTOOLS_1x_JP9545_S1_R1_001	171000000	166000000	25600000	15	22900000
20211215_D458_DMSO_6_0_Rnase_JP9546_S20_R1_001	343000000	92100000	9080000	2.6	3360000
20220504_D283_DMSO_EC9940_S2_R1_001	198000000	172000000	92500000	46.7	105000000
20220613_Med411_DMSO_JP10120_S14_R1_001	188000000	185000000	117000000	62.3	27200000
20220504_D384_DMSO_EC9940_S3_R1_001	125000000	100000000	50400000	40.2	47400000
20211215_D458_DMSO_2_0_Rnase_JP9546_S16_R1_001	129000000	100000000	5450000	4.2	4060000
20220131_D458_DMSO_6_0_Rnase_JP9546_S20_R1_001	142000000	42800000	4290000	3	1550000
20211215_D384_DMSO_JP9546_S18_R1_001	233000000	220000000	9420000	4	6990000
Medulloblastoma Cell Lines HHT
20220504_DAOY_HHT_EC9940_S6_R1_001	151000000	117000000	41800000	27.8	25300000
20220818_Med2112_HHT_JP10293_S15_R1_001	259000000	237000000	151000000	58.3	33800000
20220510_D458_HHT_JP10031_S16_R1_001	213000000	152000000	70400000	33	67500000
20211215_CHLA-01-MEDR_HHT_JP9545_S8_R1_001	47400000	47400000	3440000	7.3	1030000
20220613_CHLA_01_MEDR_HHT_JP10120_S8_R1_001	341000000	201000000	13500000	3.9	4620000
20220504_D384_HHT_EC9940_S4_R1_001	168000000	139000000	60600000	36.1	48500000
20220510_D283_HHT_JP10031_S10_R1_001	227000000	205000000	27000000	11.9	22900000
20220504_UW228_HHT_EC9940_S25_R1_001	167000000	141000000	34300000	20.5	26400000
20220504_ONS76_HHT_EC9940_S23_R1_001	178000000	133000000	44900000	25.2	40300000
20220504_R262_HHT_EC9940_S15_R1_001	75000000	75000000	7970000	10.6	4980000
20220222_D341_HHT_JP9745_8_S8_R1_001	204000000	194000000	21800000	10.6	20100000
20220131_CHLA-01-MEDR_HHT_JP9545_S8_R1_001	325000000	197000000	26500000	8.1	4040000
20220131_D384_HHT_JP9545_S9_R1_001	233000000	223000000	13600000	5.8	6680000
20220613_Med411_HHT_JP10120_S15_R1_001	188000000	184000000	84100000	44.8	17000000
20220510_D425_HHT_JP10031_S18_R1_001	182000000	116000000	39800000	21.9	39500000
20211215_D384_HHT_JP9545_S9_R1_001	261000000	249000000	10000000	3.8	7610000
20220613_MB002_HHT_JP10120_S17_R1_001	253000000	226000000	67800000	26.8	79800000
Medulloblastoma Tissues
20220712_BCH41706t_JP10223_S6_R1_001	257000000	217000000	11800000	4.6	6690000
20220818_BCH41704t_JP10293_S1_R1_001	347000000	213000000	104000000	30	10300000
20220712_BCH163_JP10223_S11_R1_001	189000000	86300000	60400000	32	31200000
20220712_BCH171_JP10223_S16_R1_001	327000000	308000000	171000000	52.2	136000000
20220712_BCH174_JP10223_S10_R1_001	215000000	94000000	59200000	27.6	11800000
20220712_BCH211_JP10223_S12_R1_001	347000000	139000000	104000000	29.9	72100000
20220613_BCH151_JP10120_S1_R1_001	208000000	163000000	11400000	5.5	7760000
20220712_BCH153_JP10223_S17_R1_001	403000000	370000000	206000000	51.1	155000000
20220712_BCH162_JP10223_S5_R1_001	206000000	161000000	15300000	7.4	11700000
20220712_BCH154_JP10223_S18_R1_001	231000000	224000000	134000000	57.9	93000000
20221104_BCH222_JP10480_S1_R1_001	444000000	67700000	25800000	5.8	13700000
20220818_BCH131_JP10293_S10_R1_001	260000000	39900000	5850000	2.2	2430000
20220818_BCH173_JP10293_S12_R1_001	299000000	158000000	12000000	4	9720000
20220510_BCH151_JP10031_S11_R1_001	227000000	179000000	12500000	5.5	8570000
20220712_BCH41713t_JP10223_S1_R1_001	280000000	278000000	8580000	3.1	4700000
Adult/Fetal brain samples
SRR15906470	125000000	123000000	9590000	7.7	11000000
SRR15906453	198000000	189000000	11400000	5.8	8460000
SRR15906464	42900000	32100000	14000000	32.8	3050000
SRR15906427	92400000	87000000	4570000	4.9	3600000
SRR15906438	133000000	123000000	54500000	41.1	8190000
SRR15906424	132000000	107000000	81300000	61.6	9480000
SRR15906435	389000000	376000000	22800000	5.9	21300000
SRR15906441	145000000	136000000	7020000	4.9	4430000
SRR15906469	106000000	104000000	9540000	9	10500000
SRR15906479	132000000	129000000	11600000	8.8	13100000
SRR15906451	274000000	230000000	141000000	51.5	32000000
SRR15906439	217000000	159000000	98900000	45.6	20500000
SRR15906461	54900000	53000000	4570000	8.3	3920000
SRR15906426	60800000	54200000	4170000	6.9	2290000
SRR15906485	95600000	93300000	6650000	6.9	6020000
SRR15906466	83200000	81000000	7010000	8.4	7240000
SRR15906436	181000000	176000000	13700000	7.6	13700000
SRR15906465	101000000	99200000	8160000	8.1	4820000
SRR15906489	153000000	149000000	13000000	8.5	11500000
SRR15906425	180000000	172000000	8770000	4.9	6120000
SRR15906459	124000000	93300000	28400000	22.9	15300000
SRR15906481	150000000	145000000	12600000	8.4	13900000
SRR15906487	142000000	137000000	10300000	7.3	7470000
SRR15906473	142000000	138000000	14700000	10.4	16200000
SRR15906423	95300000	69000000	38100000	40	9800000
SRR15906431	245000000	232000000	18300000	7.5	12100000
SRR15906447	123000000	105000000	14000000	11.4	5900000
SRR15906444	28400000	26900000	4200000	14.8	1620000
SRR15906462	71400000	67900000	6850000	9.6	4880000
SRR15906463	124000000	118000000	7600000	6.1	5560000
SRR15906490	205000000	195000000	19200000	9.4	12900000
SRR15906429	140000000	121000000	38700000	27.7	18300000
SRR15906478	124000000	123000000	8950000	7.2	9360000
SRR15906475	140000000	137000000	14000000	10	16000000
SRR15906492	205000000	202000000	12300000	6	11500000
SRR15906491	136000000	134000000	7190000	5.3	6630000
SRR15906494	100000000	98300000	7930000	7.9	8590000
SRR15906443	89800000	75900000	15300000	17.1	7370000
SRR15906482	111000000	109000000	5260000	4.8	4950000
SRR15906480	141000000	139000000	8690000	6.2	9580000
SRR15906430	225000000	207000000	17200000	7.6	9990000
SRR15906486	133000000	130000000	8530000	6.4	8800000
SRR15906442	81000000	79000000	64700000	79.8	3300000
SRR15906454	55400000	51700000	7390000	13.3	3530000
SRR15906440	268000000	234000000	31200000	11.6	16300000
SRR15906455	42200000	40800000	2910000	6.9	2020000
SRR15906449	179000000	173000000	139000000	77.4	13500000
SRR15906434	145000000	138000000	9900000	6.8	8160000
SRR15906476	122000000	119000000	9230000	7.5	8050000
SRR15906446	123000000	120000000	45800000	37.3	5170000
SRR15906458	145000000	140000000	8950000	6.2	8140000
SRR15906471	103000000	102000000	6650000	6.4	7820000
SRR15906457	62200000	55300000	13700000	22.1	4560000
SRR15906484	127000000	125000000	8260000	6.5	9060000
SRR15906448	290000000	285000000	7360000	2.5	5310000
SRR15906428	209000000	195000000	84300000	40.3	18100000
SRR15906493	65500000	64200000	10200000	15.5	7140000
SRR15906422	66300000	64500000	3990000	6	3020000
SRR15906467	128000000	125000000	10700000	8.4	11100000
SRR15906456	70100000	65100000	9660000	13.8	4550000
SRR15906474	153000000	149000000	10800000	7.1	11400000
SRR15906472	146000000	144000000	6920000	4.7	7780000
SRR15906433	124000000	122000000	5430000	4.4	3880000
SRR15906452	226000000	191000000	106000000	47.1	28200000
SRR15906483	110000000	109000000	4730000	4.3	4560000
SRR15906432	544000000	518000000	31800000	5.8	25100000
SRR15906468	93200000	86900000	6570000	7.1	2940000
SRR15906460	45400000	44700000	3450000	7.6	3100000
SRR15906450	211000000	193000000	133000000	63.2	15600000
SRR15906488	93500000	91900000	11800000	12.6	12900000
SRR15906445	186000000	118000000	68300000	36.7	17800000
SRR15906477	148000000	143000000	14800000	10	16100000
SRR15906437	6630000	6370000	658000	9.9	350000
