## Extended Data Table 2 for "Deep learning to decode sites of RNA translation in normal and cancerous tissues"

### Sheet: Benchmark
# Comparative performances of RIBO-former with different tools for detection of expressed coding sequences.
# Performances are given for multiple data sets and tools. Different tools construct different ORF libraries, on which the score metric is calculated.
# Ensembl GRCh38 v107 is used to annotated CDSs.
				Tool		RIBO-former
PRICE	ORF Library	Positive set (CDSs)	Positive set (%)	ROC AUC	PR AUC	ROC AUC	PR AUC
SRR1802129	6417	352	5.5	0.786	0.159	0.968	0.639
SRR2433794	42978	2534	5.9	0.693	0.185	0.961	0.639
SRR2732970	109391	7478	6.8	0.635	0.276	0.965	0.72
SRR2733100	122202	4735	3.9	0.562	0.153	0.977	0.694
SRR2954800	7654	637	8.3	0.726	0.17	0.935	0.604
SRR8449577	15520	1027	6.6	0.728	0.207	0.958	0.65
SRR9113067	11944	457	3.8	0.781	0.195	0.967	0.565
SRR11005875	13175	1477	11.2	0.721	0.246	0.943	0.678
Rp-Bp
SRR1802129	271334	28401	90.1	0.579002	0.144431	0.929102	0.584516
SRR2433794	457094	40037	66.3	0.563087	0.109048	0.944856	0.624592
SRR2732970	489002	40407	36.6	0.62062	0.119219	0.921573	0.585191
SRR2733100	475296	39761	43.6	0.610514	0.11599	0.924523	0.593296
SRR2954800	238909	23265	76.6	0.536229	0.113087	0.922841	0.561393
SRR8449577	371811	34404	75.7	0.577589	0.126479	0.946504	0.625937
SRR9113067	376256	34991	82.3	0.546532	0.110777	0.917866	0.515034
SRR11005875	449914	41421	78	0.56594	0.114179	0.947787	0.631373
ORFquant
SRR1802129	12364	7092	57.4	0.736	0.767	0.783	0.809
SRR2433794	25921	14736	56.8	0.786	0.786	0.81	0.826
SRR2732970	26805	14668	54.7	0.721	0.713	0.827	0.839
SRR2733100	18888	6622	35.1	0.602	0.407	0.877	0.797
SRR2954800	6602	3278	49.7	0.593	0.567	0.836	0.82
SRR8449577	17044	10957	64.3	0.764	0.826	0.796	0.858
SRR9113067	11453	6471	56.5	0.673	0.71	0.77	0.791
SRR11005875	21558	13525	62.7	0.798	0.838	0.783	0.839
RiboTISH
SRR1802129	86754	29079	33.5	0.655	0.492	0.794	0.628
SRR2433794	148535	48990	33	0.676	0.462	0.809	0.653
SRR2732970	162191	52449	32.3	0.698	0.454	0.794	0.654
SRR2733100	148785	47405	31.9	0.691	0.464	0.799	0.659
SRR2954800	39526	12617	31.9	0.574	0.38	0.836	0.686
SRR8449577	122808	43180	35.2	0.693	0.532	0.805	0.66
SRR9113067	91718	30093	32.8	0.642	0.467	0.772	0.593
SRR11005875	147409	52078	35.3	0.685	0.501	0.795	0.646
Ribotricer
SRR1802129	238095	23206	9.7	0.569	0.111	0.966	0.709
SRR2433794	506515	33181	6.6	0.594	0.078	0.974	0.692
SRR2732970	487689	28823	5.9	0.557	0.065	0.971	0.687
SRR2733100	171597	4022	2.3	0.603	0.034	0.964	0.447
SRR2954800	155014	15248	9.8	0.586	0.122	0.959	0.679
SRR8449577	363661	28043	7.7	0.592	0.093	0.973	0.706
SRR9113067	195331	15107	7.7	0.593	0.099	0.962	0.646
SRR11005875	439689	34384	7.8	0.582	0.091	0.971	0.694

### Sheet: Input_token_comparisons
# RIBO-former performances for different input token strategies and data sets. Scores are calculated on the test set after selection of the model with the minimum validation loss (Extended data Figure 1).
# For each data set and strategy, the cross-entropy loss (×103), area under the receiver operating characteristic curve (ROC), and area under the precision-recall curve (PR) are given.
# Results indicate the relevance of read length information for the prediction of translation initiation sites using ribosome profiling data. All strategies are evaluated using the same model architecture and training/validation data.
# Strategy A generates input tokens utilizing read count information for every position of the transcript.
# Strategy A has been evaluated for reads mapped by their 5'-end and reads offset based on read length information utilizing two different tools (Plastid, RiboWaltz). Strategy B includes information on both the positions and read lengths of the mapped reads.
		SRR1802129			SRR2433794			SRR2732970			SRR2733100			SRR2954800			SRR8449577			SRR9113067			SRR11005875
	Position	Loss	ROC AUC	PR AUC	Loss	ROC AUC	PR AUC	Loss	ROC AUC	PR AUC	Loss	ROC AUC	PR AUC	Loss	ROC AUC	PR AUC	Loss	ROC AUC	PR AUC	Loss	ROC AUC	PR AUC	Loss	ROC AUC	PR AUC
A	5'	1.71	0.938	0.0211	1.48	0.965	0.0937	1.4	0.963	0.161	1.38	0.965	0.161	1.69	0.935	0.0394	1.55	0.955	0.0721	1.7	0.943	0.0178	1.48	0.967	0.0727
A	Plastid	1.74	0.935	0.0144	1.49	0.964	0.0825	1.39	0.965	0.156	1.41	0.964	0.145	1.72	0.931	0.0309	1.57	0.954	0.0579	1.7	0.942	0.0161	1.5	0.966	0.0721
A	RiboWaltz	1.7	0.941	0.0205	1.47	0.966	0.0908	1.4	0.964	0.154	1.4	0.964	0.151	1.71	0.932	0.0324	1.56	0.955	0.064	1.7	0.943	0.0171	1.48	0.967	0.0721
B	5'	1.69	0.945	0.0217	1.44	0.968	0.104	1.31	0.969	0.211	1.3	0.97	0.217	1.69	0.937	0.04	1.54	0.956	0.0751	1.7	0.943	0.0189	1.47	0.967	0.0804
