## Extended Data Table 4 for "Deep learning to decode sites of RNA translation in normal and cancerous tissues"

### Sheet: DESeq_MBL
# Differentially expressed ncORFs between medulloblastoma cell lines with high and low MYC expression
	ORF_id	tr_id	ORF_pos	ORF_type	ORF_len	output	gene_name	seq_output	log2FoldChange_x	padj_x_log
34	ENST00000378757_89	ENST00000378757	89	uORF	15	0.860306	OPTN	2.24514e-07	2.96539	-3.98938
61	ENST00000324439_97	ENST00000324439	97	uORF	3	0.819403	RCHY1	0.000156575	-3.04612	-2.21681
113	ENST00000482140_95	ENST00000482140	95	uORF	15	0.746211	OPTN	0.00016035	2.96539	-3.98938
124	ENST00000681330_348	ENST00000681330	348	dORF	756	0.7375	CTSV	0.190228	-2.91576	-3.43637
126	ENST00000614643_45	ENST00000614643	45	uORF	144	0.732947	GLMP	0.139291	3.03318	-3.99851
167	ENST00000545791_208	ENST00000545791	208	uORF	3	0.682734	ASB8	2.21843e-05	-2.00891	-2.78559
186	ENST00000345249_105	ENST00000345249	105	uORF	117	0.67008	PPM1B	0.000843882	-2.03261	-9.42284
203	ENST00000691106_143	ENST00000691106	143	uORF	96	0.653801	ATP1B1	0.636789	2.66661	-4.32312
259	ENST00000320033_120	ENST00000320033	120	uORF	36	0.617795	ARL4D	7.79351e-08	-2.84215	-3.82456
261	ENST00000259895_129	ENST00000259895	129	uORF	21	0.616754	GTF2H4	1.9124e-05	-2.09259	-3.80627
273	ENST00000504085_97	ENST00000504085	97	uORF	3	0.60515	RCHY1	5.82899e-05	-3.04612	-2.21681
277	ENST00000355220_91	ENST00000355220	91	uORF	24	0.604332	MAGEA11	3.28696e-05	4.17194	-3.33262
291	ENST00000430081_85	ENST00000430081	85	uORF	15	0.591754	OPTN	0.000125658	2.96539	-3.98938
300	ENST00000649044_164	ENST00000649044	164	uORF	117	0.584639		0.000377009	-2.03261	-9.42284
349	ENST00000282412_140	ENST00000282412	140	uORF	117	0.557281	PPM1B	0.000322393	-2.03261	-9.42284
361	ENST00000378551_138	ENST00000378551	138	uORF	117	0.551298	PPM1B	0.000197093	-2.03261	-9.42284
384	ENST00000341156_318	ENST00000341156	318	uORF	36	0.534502	B4GALNT1	9.69026e-05	2.8655	-3.49551
425	ENST00000252813_74	ENST00000252813	74	uORF	93	0.508731	PGPEP1	0.0388579	2.59349	-5.39208
498	ENST00000339209_165	ENST00000339209	165	uORF	99	0.476344	PHF10	3.32727e-14	-2.37354	-7.96603
504	ENST00000245680_153	ENST00000245680	153	uORF	24	0.471228	SLC35F5	0.010766	-2.4858	-6.73178
564	ENST00000523892_142	ENST00000523892	142	uORF	78	0.445568	NDRG1	0.504744	-3.15552	-3.34496
591	ENST00000527733_122	ENST00000527733	122	uORF	24	0.428644	USP47	0.000244707	-2.39117	-4.05935
628	ENST00000542531_65	ENST00000542531	65	uORF	30	0.409089	ANAPC15	5.20716e-07	-2.18655	-2.38407
643	ENST00000540212_204	ENST00000540212	204	uORF	3	0.404807	ASB8	4.25757e-05	-2.00891	-2.78559
690	ENST00000686010_28	ENST00000686010	28	uORF	30	0.385307	DOT1L	0.00357598	-2.11881	-4.04643
700	ENST00000307662_57	ENST00000307662	57	uORF	69	0.380961	SYNPO	3.76618e-05	5.08471	-6.34443
710	ENST00000678838_134	ENST00000678838	134	uoORF	177	0.377319	TWF2	0.891916	2.07633	-7.04212
716	ENST00000539395_340	ENST00000539395	340	uORF	30	0.37413	ANAPC15	1.98905e-06	-2.16385	-2.40851
770	ENST00000620753_68	ENST00000620753	68	uORF	39	0.206187	EI24	8.7818e-06	-2.43006	-3.03243
787	ENST00000369152_63	ENST00000369152	63	uORF	33	0.344999	BOLA1	8.33006e-13	-2.40246	-2.09259
803	ENST00000535503_48	ENST00000535503	48	uORF	30	0.340518	ANAPC15	1.87783e-06	-2.06655	-2.32501
846	ENST00000398665_28	ENST00000398665	28	uORF	30	0.326426	DOT1L	0.00298796	-2.11881	-4.04643
904	ENST00000463526_144	ENST00000463526	144	uORF	69	0.305577	CMSS1	0.0363555	-2.26858	-11.7686
959	ENST00000419807_676	ENST00000419807	676	uORF	117	0.287736	PPM1B	0.000364367	-2.03261	-9.42284
995	ENST00000392894_63	ENST00000392894	63	uORF	12	0.278009	RNF13	1.13816e-06	-2.13057	-4.52373
1020	ENST00000409645_115	ENST00000409645	115	uORF	42	0.26977	MGAT5	1.52585e-10	-3.0665	-6.67666
1022	ENST00000537644_146	ENST00000537644	146	uORF	30	0.269377	ANAPC15	2.39287e-06	-2.16385	-2.40851
1051	ENST00000480683_97	ENST00000480683	97	uORF	78	0.261736	KCNMA1	0.00155009	2.17224	-1.36819
1078	ENST00000394128_20	ENST00000394128	20	uORF	12	0.255129	MED24	2.41663e-05	-3.4836	-9.72342
1094	ENST00000418814_76	ENST00000418814	76	uORF	9	0.250267	FAM135A	4.56586e-05	-2.03878	-2.76189
1126	ENST00000530828_94	ENST00000530828	94	uORF	126	0.242166	UBTF	0.205166	-2.5544	-8.17776
1162	ENST00000223398_312	ENST00000223398	312	uORF	18	0.234801	CLIP2	1.60802e-05	5.28433	-10.3621
1165	ENST00000390645_254	ENST00000390645	254	uORF	51	0.233994	ARL4C	0.00141829	2.68961	-3.17489
1176	ENST00000415248_15	ENST00000415248	15	uORF	9	0.231949	ZNF749	1.80529e-09	-2.16778	-6.82126
1179	ENST00000356271_19	ENST00000356271	19	uORF	12	0.230203	MED24	2.19349e-05	-3.46837	-9.62749
1180	ENST00000356271_13	ENST00000356271	13	uORF	18	0.169642	MED24	0.000282529	-3.46837	-9.62749
1209	ENST00000399455_28	ENST00000399455	28	uORF	24	0.220655	USP47	0.00101809	-2.39117	-4.05935
1222	ENST00000361545_244	ENST00000361545	244	uORF	18	0.218635	CLIP2	2.30492e-05	5.28433	-10.3621
1226	ENST00000266581_153	ENST00000266581	153	uORF	84	0.217551	AMIGO2	0.00194315	4.86371	-9.98073
1239	ENST00000554565_25	ENST00000554565	25	uORF	36	0.214691	BTBD7	0.000380075	-2.28494	-4.79697
1295	ENST00000522853_40	ENST00000522853	40	uORF	45	0.202462	NEURL1B	0.00140276	3.10976	-1.60931
1296	ENST00000339728_282	ENST00000339728	282	uORF	51	0.202233	ARL4C	0.00229847	2.68961	-3.17489
1302	ENST00000474348_50	ENST00000474348	50	uORF	12	0.200832	RNF13	4.69626e-06	-2.13057	-4.52373
1316	ENST00000417583_335	ENST00000417583	335	uORF	9	0.171624	IDH1	1.24031e-15	-2.2245	-2.55898
1341	ENST00000607062_68	ENST00000607062	68	uORF	12	0.191571	ASNSD1	4.00386e-08	-2.97164	-3.15416
1342	ENST00000503292_36	ENST00000503292	36	uORF	69	0.191547	CC2D2A	0.00137528	-2.19023	-2.06861
1349	ENST00000261520_44	ENST00000261520	44	uORF	93	0.189079	ICE2	3.91116e-06	-2.14274	-4.53643
1353	ENST00000451391_231	ENST00000451391	231	uORF	9	0.158928	IDH1	1.40693e-16	-2.2245	-2.55898
1379	ENST00000638167_83	ENST00000638167	83	uORF	54	0.183031	PIGN	8.81059e-05	-2.08985	-3.71156
1423	ENST00000640876_141	ENST00000640876	141	uORF	54	0.176042	PIGN	9.01376e-05	-2.08985	-3.71156
1450	ENST00000638904_100	ENST00000638904	100	uORF	54	0.170842	PIGN	8.2713e-05	-2.08985	-3.71156
1493	ENST00000638183_100	ENST00000638183	100	uORF	54	0.160275	PIGN	7.06323e-05	-2.08985	-3.71156
1499	ENST00000413878_98	ENST00000413878	98	uORF	78	0.159389	CDH2	0.000189236	2.40693	-1.68883
1503	ENST00000637040_132	ENST00000637040	132	uORF	93	0.158552	ARHGEF9	0.00394009	-2.83674	-4.77816
1521	ENST00000561491_18	ENST00000561491	18	uORF	12	0.154884	MT2A	5.87139e-09	2.2558	-3.03565
1524	ENST00000520518_89	ENST00000520518	89	uORF	9	0.154494	FYN	0.000329555	-2.30368	-2.0313
1525	ENST00000640540_104	ENST00000640540	104	uORF	54	0.154458	PIGN	7.65623e-05	-2.08985	-3.71156
1530	ENST00000377095_60	ENST00000377095	60	uORF	45	0.15358	SLC25A39	0.00214333	-2.01406	-5.36245
1535	ENST00000520919_40	ENST00000520919	40	uORF	45	0.15242	NEURL1B	0.00215226	3.10976	-1.60931
1539	ENST00000534464_179	ENST00000534464	179	uORF	99	0.151275	ADM	0.000193029	4.82319	-7.98009
1559	ENST00000515600_184	ENST00000515600	184	uORF	39	0.819445	FAM13A	0.00078816	-3.24896	-5.70815
1569	ENST00000397122_82	ENST00000397122	82	uORF	6	0.784149	TEAD4	5.16976e-06	-3.65045	-7.23791
1584	ENST00000538950_93	ENST00000538950	93	uORF	303	0.693139	SLC37A4	0.00800685	-2.5778	-13.2732
1591	ENST00000684079_51	ENST00000684079	51	uORF	27	0.661946	NEUROD1	0.000284778	-9.11129	-35.5669
1598	ENST00000680729_180	ENST00000680729	180	uORF	36	0.640469	SLC3A2	2.14656e-07	-2.74323	-8.13235
1602	ENST00000319374_192	ENST00000319374	192	uORF	3	0.63715	ZDHHC22	0.00138262	-8.26246	-7.82374
1625	ENST00000680725_73	ENST00000680725	73	uORF	36	0.58902	SLC3A2	2.22223e-07	-2.74323	-8.13235
1634	ENST00000416983_43	ENST00000416983	43	uORF	99	0.573465	MFNG	0.0107339	-6.13009	-4.94544
1639	ENST00000467467_86	ENST00000467467	86	uORF	3	0.570237	WWTR1	5.80853e-05	3.22496	-2.87232
1655	ENST00000584379_71	ENST00000584379	71	uORF	27	0.537311	TEX2	0.000213529	-2.79639	-6.20791
1656	ENST00000258991_38	ENST00000258991	38	uORF	27	0.535984	TEX2	0.000135965	-2.79639	-6.20791
1662	ENST00000264344_24	ENST00000264344	24	uORF	39	0.527156	FAM13A	0.000720244	-2.93817	-4.6559
1665	ENST00000398425_118	ENST00000398425	118	uoORF	345	0.524717	NAPB	0.871113	-3.50432	-5.66138
1673	ENST00000570142_29	ENST00000570142	29	uORF	171	0.506452	GPRC5B	1.37135e-08	-2.50246	-3.05456
1676	ENST00000377891_73	ENST00000377891	73	uORF	36	0.504108	SLC3A2	1.69095e-07	-2.74323	-8.13235
1681	ENST00000589159_105	ENST00000589159	105	uoORF	558	0.501107	CDIP1	0.889486	-2.29201	-8.71968
1695	ENST00000377890_82	ENST00000377890	82	uORF	36	0.48102	SLC3A2	1.96343e-07	-2.74323	-8.13235
1697	ENST00000681569_75	ENST00000681569	75	uORF	36	0.480623	SLC3A2	7.02746e-08	-2.74323	-8.13235
1699	ENST00000356998_40	ENST00000356998	40	uORF	99	0.478704	MFNG	0.00928041	-6.13009	-4.94544
1705	ENST00000255266_4	ENST00000255266	4	uORF	96	0.4764	PDE6A	0.000354963	-9.62196	-8.66315
1709	ENST00000613228_4	ENST00000613228	4	uORF	96	0.473823	PDE6A	0.000346507	-9.62196	-8.66315
1710	ENST00000519410_18	ENST00000519410	18	uORF	78	0.473379	DECR1	0.000272548	2.04264	-1.86781
1718	ENST00000704698_127	ENST00000704698	127	uORF	261	0.459221	SYT1	2.14928e-18	-4.46813	-6.67129
1721	ENST00000538084_75	ENST00000538084	75	uORF	36	0.458544	SLC3A2	4.98403e-07	-2.74323	-8.13235
1731	ENST00000336985_68	ENST00000336985	68	uORF	108	0.440752	PRR5	0.00477856	-3.1408	-3.4522
1739	ENST00000371491_123	ENST00000371491	123	uoORF	186	0.431995	SLC1A7	0.00631125	-8.53256	-39.3124
1744	ENST00000660000_94	ENST00000660000	94	uORF	36	0.424109	STS	5.34511e-06	-3.50672	-4.83173
1747	ENST00000375769_85	ENST00000375769	85	uORF	69	0.418427	GADD45G	0.00129566	-7.00072	-15.3479
1749	ENST00000681467_82	ENST00000681467	82	uORF	36	0.417257	SLC3A2	4.48627e-08	-2.74323	-8.13235
1750	ENST00000273860_39	ENST00000273860	39	uORF	120	0.417059	OCIAD2	8.11433e-06	-2.43209	-2.49571
1779	ENST00000704697_143	ENST00000704697	143	uORF	261	0.391244	SYT1	8.89363e-14	-4.46813	-6.67129
1786	ENST00000683430_54	ENST00000683430	54	uORF	27	0.382216	NEUROD1	0.00043345	-9.11129	-35.5669
1787	ENST00000438891_35	ENST00000438891	35	uORF	99	0.38221	MFNG	0.00739199	-6.13009	-4.94544
1811	ENST00000379270_63	ENST00000379270	63	uORF	12	0.356132	SAT1	7.76057e-05	2.23162	-4.12524
1820	ENST00000352511_80	ENST00000352511	80	uORF	159	0.350862	ACVR2B	0.0218267	-2.38344	-3.44903
1847	ENST00000508632_25	ENST00000508632	25	uORF	120	0.32549	OCIAD2	1.33658e-05	-2.43209	-2.49571
1857	ENST00000552551_272	ENST00000552551	272	uORF	12	0.318205	KRT8	3.37679e-07	5.9198	-8.09909
1860	ENST00000430411_43	ENST00000430411	43	uORF	99	0.315347	MFNG	0.0101589	-6.13009	-4.94544
1869	ENST00000536441_223	ENST00000536441	223	uORF	66	0.307258	SESN3	1.11213e-09	-2.21235	-4.55223
1887	ENST00000416495_67	ENST00000416495	67	uORF	66	0.29526	SESN3	4.56276e-06	-2.21235	-4.55223
1898	ENST00000396995_59	ENST00000396995	59	uORF	186	0.282951	NRL	0.0128852	-8.83477	-13.6173
1900	ENST00000457153_53	ENST00000457153	53	uORF	261	0.280462	SYT1	4.7753e-17	-4.46813	-6.67129
1902	ENST00000518480_76	ENST00000518480	76	uORF	45	0.279678	NDRG1	2.18936e-07	-3.71257	-3.00947
1909	ENST00000522476_72	ENST00000522476	72	uORF	45	0.277024	NDRG1	1.05793e-07	-3.73427	-3.06195
1911	ENST00000379254_63	ENST00000379254	63	uORF	12	0.275959	SAT1	7.76942e-05	2.23162	-4.12524
1918	ENST00000261205_91	ENST00000261205	91	uORF	261	0.272152	SYT1	2.49796e-18	-4.46813	-6.67129
1923	ENST00000286353_81	ENST00000286353	81	uORF	27	0.269765	PXYLP1	0.0062534	-2.45581	-1.8175
1937	ENST00000697364_53	ENST00000697364	53	uORF	108	0.263646	NDUFAF6	0.101925	-2.74873	-5.65707
1942	ENST00000548857_36	ENST00000548857	36	uORF	96	0.260945	PRKAG1	0.0158674	2.19568	-3.3959
1943	ENST00000330775_93	ENST00000330775	93	uoORF	195	0.258878	SLC37A4	0.00307651	-2.55608	-16.7305
1954	ENST00000704703_104	ENST00000704703	104	uORF	261	0.252217	SYT1	4.8183e-17	-4.46813	-6.67129
1967	ENST00000354268_19	ENST00000354268	19	uORF	189	0.243743	SMARCAD1	0.00701474	-2.18372	-3.08737
1977	ENST00000378302_198	ENST00000378302	198	uORF	15	0.238382	RCBTB1	0.962087	-2.51484	-1.67702
1978	ENST00000698428_32	ENST00000698428	32	uORF	18	0.237758	PEPD	0.020803	2.03881	-1.51607
1982	ENST00000357590_281	ENST00000357590	281	uoORF	195	0.233657	SLC37A4	0.00162322	-2.55608	-16.7305
1986	ENST00000535296_16	ENST00000535296	16	uORF	36	0.232095	SLC3A2	8.55047e-08	-2.83262	-8.12299
1989	ENST00000545985_597	ENST00000545985	597	uoORF	195	0.22967	SLC37A4	0.000424771	-2.55608	-16.7305
1990	ENST00000693075_33	ENST00000693075	33	uORF	39	0.229301	ZNF747	0.218802	-3.25628	-4.41052
2014	ENST00000377889_40	ENST00000377889	40	uORF	36	0.217317	SLC3A2	1.44519e-07	-2.74323	-8.13235
2024	ENST00000397358_696	ENST00000397358	696	uORF	3	0.211506	HMBOX1	0.000395854	-3.57209	-2.37363
2027	ENST00000489394_39	ENST00000489394	39	uORF	12	0.208976	SAT1	4.33223e-05	2.23162	-4.12524
2031	ENST00000371447_106	ENST00000371447	106	uORF	39	0.207418	PDE6C	0.000564973	-2.97099	-1.52478
2032	ENST00000526094_94	ENST00000526094	94	uORF	126	0.206386	UBTF	0.19656	-2.5544	-8.17776
2038	ENST00000620187_79	ENST00000620187	79	uORF	93	0.204623	OCIAD2	3.20531e-06	-2.3643	-2.31906
2041	ENST00000243077_39	ENST00000243077	39	uORF	6	0.171311	LRP1	3.99183e-06	2.39922	-3.38604
2046	ENST00000361473_39	ENST00000361473	39	uORF	108	0.202032	PRR5-ARHGAP8	0.0017352	-3.1408	-3.4522
2056	ENST00000529383_94	ENST00000529383	94	uORF	126	0.197873	UBTF	0.192702	-2.5544	-8.17776
2062	ENST00000530439_178	ENST00000530439	178	uORF	99	0.196793	ADM	0.000369809	4.82319	-7.98009
2075	ENST00000628267_39	ENST00000628267	39	uORF	21	0.19055	UBE3A	0.00079276	-2.2102	-4.51114
2080	ENST00000553277_29	ENST00000553277	29	uORF	6	0.189334	LRP1	3.67657e-05	2.39922	-3.38604
2089	ENST00000281923_195	ENST00000281923	195	uORF	42	0.186608	MGAT5	4.1849e-10	-3.12253	-6.85042
2128	ENST00000369800_43	ENST00000369800	43	uORF	45	0.171487	NEURL1B	0.00113087	3.10976	-1.60931
2136	ENST00000396111_11	ENST00000396111	11	uORF	108	0.167761	NDUFAF6	0.0106919	-2.70431	-5.4531
2150	ENST00000245934_13	ENST00000245934	13	uORF	42	0.164279	SYMPK	0.00102947	-2.00397	-2.24567
2183	ENST00000424765_49	ENST00000424765	49	uORF	99	0.153733	MFNG	0.00649321	-6.13009	-4.94544
2210	ENST00000528094_13	ENST00000528094	13	uORF	18	0.190334	FUZ	0.000126669	-2.51543	-3.54209
2220	ENST00000327773_49	ENST00000327773	49	uORF	3	0.152866	GAS6	6.71066e-07	3.22844	-2.71162
2223	ENST00000377474_102	ENST00000377474	102	uORF	105	0.56394	KCTD12	5.08491e-12	-3.70806	-7.63084
2233	ENST00000589335_109	ENST00000589335	109	uORF	54	0.412954	USP32	0.00570591	-3.21972	-9.10999
2249	ENST00000427191_286	ENST00000427191	286	uORF	162	0.328844	PTPN13	0.110764	-4.01737	-7.11345
2251	ENST00000411767_286	ENST00000411767	286	uORF	162	0.322516	PTPN13	0.108525	-4.01737	-7.11345
2252	ENST00000436978_286	ENST00000436978	286	uORF	162	0.321784	PTPN13	0.108233	-4.01737	-7.11345
2290	ENST00000490063_123	ENST00000490063	123	uORF	9	0.195173	PCBP4	1.16666e-05	-3.03916	-8.14184
2366	ENST00000240100_215	ENST00000240100	215	uORF	3	0.474082	DUSP4	5.73565e-07	2.3539	-2.40942
2411	ENST00000356218_377	ENST00000356218	377	uORF	21	0.361362	FRMD6	7.49974e-09	2.39063	-2.33939
2458	ENST00000323851_72	ENST00000323851	72	uORF	45	0.262601	NDRG1	7.9723e-08	-4.07129	-5.78185
2464	ENST00000497653_111	ENST00000497653	111	uORF	9	0.2561	PCBP4	0.000174924	-3.03916	-8.14184
2488	ENST00000381278_24	ENST00000381278	24	uoORF	261	0.218858	A4GALT	0.0756315	2.85699	-2.23514
2527	ENST00000531324_146	ENST00000531324	146	uORF	18	0.162358	AHNAK	1.11102e-06	3.19213	-4.21924
2567	ENST00000568269_50	ENST00000568269	50	uORF	330	0.536908	EEF2K	3.19583e-13	-2.34219	-5.61492
2572	ENST00000517599_72	ENST00000517599	72	uORF	45	0.498987	NDRG1	9.12045e-08	-4.07129	-5.78185
2581	ENST00000518176_57	ENST00000518176	57	uORF	45	0.445401	NDRG1	2.91637e-08	-4.07129	-5.78185
2584	ENST00000563048_21	ENST00000563048	21	uORF	24	0.429401	USP10	2.36001e-05	-2.78191	-5.05092
2586	ENST00000225308_107	ENST00000225308	107	uORF	45	0.423602	SLC25A39	0.00149541	-2.01406	-5.36245
2604	ENST00000460517_102	ENST00000460517	102	uORF	3	0.365923	WWTR1	0.0011272	3.22496	-2.87232
2614	ENST00000481070_65	ENST00000481070	65	uORF	78	0.330043	KCNMA1	0.00345227	2.17224	-1.36819
2616	ENST00000245185_40	ENST00000245185	40	uORF	12	0.327731	MT2A	9.74593e-10	2.26713	-3.06609
2617	ENST00000563386_17	ENST00000563386	17	uORF	24	0.320605	USP10	0.000343871	-3.04902	-6.20138
2621	ENST00000396137_410	ENST00000396137	410	uORF	24	0.30843	JMY	0.0138818	-2.21667	-2.92351
2627	ENST00000522377_59	ENST00000522377	59	uORF	45	0.279931	NDRG1	2.65743e-08	-4.07129	-5.78185
2630	ENST00000313777_130	ENST00000313777	130	uORF	18	0.266941	FUZ	6.08777e-05	-2.46966	-3.42018
2641	ENST00000537904_64	ENST00000537904	64	uORF	45	0.23688	SLC25A39	0.00160005	-2.01406	-5.36245
2655	ENST00000358932_34	ENST00000358932	34	uORF	117	0.178702	CCNB1IP1	0.146602	-2.16678	-9.76787
2661	ENST00000518295_333	ENST00000518295	333	uORF	9	0.164991	FYN	0.000419087	-2.30368	-2.0313
2664	ENST00000434214_118	ENST00000434214	118	uORF	129	0.162341	TMEM38B	0.309056	-2.35348	-8.45551
2678	ENST00000526435_122	ENST00000526435	122	uORF	18	0.443465	FUZ	4.85335e-05	-2.46966	-3.42018
2681	ENST00000260653_187	ENST00000260653	187	uORF	186	0.381754	SIX3	0.0308182	-8.06843	-15.4648
2683	ENST00000361042_70	ENST00000361042	70	uORF	51	0.345354	WASF3	0.000792093	-4.7623	-11.2054
2688	ENST00000556854_58	ENST00000556854	58	uORF	117	0.307236	CCNB1IP1	0.0921654	-2.16678	-9.76787
2690	ENST00000527111_137	ENST00000527111	137	uORF	18	0.290114	FUZ	2.81277e-05	-2.46966	-3.42018
2691	ENST00000527585_124	ENST00000527585	124	uORF	18	0.255829	FUZ	0.000112763	-2.46966	-3.42018
2694	ENST00000398073_166	ENST00000398073	166	uORF	3	0.233175	CTDSP2	4.93104e-06	-2.07223	-1.45165
2696	ENST00000294964_18	ENST00000294964	18	uORF	99	0.219354	PKDCC	0.000772939	-3.4558	-3.26711
2713	ENST00000563804_1	ENST00000563804	1	uORF	162	0.188639	BCO1	1.26654e-18	-4.01003	-4.59592
2719	ENST00000706164_29	ENST00000706164	29	uORF	264	0.815133	CHN2	0.32918	-6.53451	-8.04784
2723	ENST00000461346_68	ENST00000461346	68	uoORF	36	0.587749	KIAA1614	0.0010345	-7.56878	-8.76469
2724	ENST00000590110_70	ENST00000590110	70	uORF	3	0.578293	DUS3L	0.000281416	-3.16602	-3.62733
2731	ENST00000586485_115	ENST00000586485	115	uORF	69	0.445872	ACAA2	0.000275672	-3.06912	-7.12633
2732	ENST00000320699_51	ENST00000320699	51	uORF	3	0.432247	DUS3L	5.29017e-05	-3.16602	-3.62733
2736	ENST00000425590_14	ENST00000425590	14	uORF	12	0.395066	ASNSD1	2.72937e-07	-2.97164	-3.15416
2737	ENST00000355852_27	ENST00000355852	27	uoORF	171	0.386872	PCBP4	0.0102345	-3.26547	-13.9104
2750	ENST00000439138_186	ENST00000439138	186	uORF	12	0.292186	TMEM98	4.31596e-05	-2.49443	-1.90791
2755	ENST00000471308_18	ENST00000471308	18	uORF	255	0.27401	PCBP4	0.117085	-2.94757	-9.91729
2771	ENST00000605941_1	ENST00000605941	1	uORF	12	0.201115	ASDURF	1.07876e-05	-2.97164	-3.15416
2774	ENST00000456748_66	ENST00000456748	66	uORF	6	0.193997	ZSCAN21	0.000472146	-2.98708	-2.20419
2775	ENST00000292450_66	ENST00000292450	66	uORF	6	0.191941	ZSCAN21	0.000454445	-2.98708	-2.20419
2782	ENST00000524573_28	ENST00000524573	28	uORF	111	0.179747	EDA	0.00347324	-4.51011	-5.28195
2789	ENST00000587135_37	ENST00000587135	37	uORF	90	0.162319	HDAC5	0.0155965	-2.08844	-5.36662
2792	ENST00000371610_22	ENST00000371610	22	uORF	3	0.654091	PARD6B	4.36221e-17	-3.93807	-6.20252
2810	ENST00000312547_80	ENST00000312547	80	uORF	48	0.152447	CHMP2A	9.2016e-18	2.43787	-3.53398
2838	ENST00000377092_111	ENST00000377092	111	uORF	18	0.745823	FUZ	0.000165813	-2.46966	-3.42018

### Sheet: Spearman_Low_MYC
#Spearman rho correlation between ncORF-CDS pairs of low MYC Medulloblastoma cell lines.
	ORF_id	tr_id	ORF_pos	ORF_type	ORF_len	RIBOformer_output	gene_name	TIS_transformer_output	spearman_rho	spearman_p
339	ENST00000259895_129	ENST00000259895	129	uORF	21	0.616754	GTF2H4	1.91e-05	-0.904762	0.00200828
4319	ENST00000648580_34	ENST00000648580	34	uORF	30	0.605917	FARS2	1.68e-06	-0.904762	0.00200828
2099	ENST00000436239_20	ENST00000436239	20	uORF	111	0.154613	GNPAT	0.0209823	-0.833333	0.0101755
1639	ENST00000563953_30	ENST00000563953	30	uORF	234	0.218728	TMEM208	0.557585	-0.809524	0.0149027
863	ENST00000566113_97	ENST00000566113	97	uORF	177	0.394532	CDIPT	8.15e-06	-0.809524	0.0149027
260	ENST00000700125_113	ENST00000700125	113	uORF	3	0.655027	PLEKHM1	1.28e-06	-0.809524	0.0149027
2783	ENST00000346299_16	ENST00000346299	16	uORF	39	0.233513	MTMR2	2.41e-06	-0.809524	0.0149027
1198	ENST00000674989_32	ENST00000674989	32	uORF	39	0.213295	MTMR2	0.00261323	-0.785714	0.0208151
1922	ENST00000392168_236	ENST00000392168	236	uORF	78	0.176072	TCP1	0.00952321	-0.785714	0.0208151
2509	ENST00000675022_32	ENST00000675022	32	uORF	39	0.354576	MTMR2	3.27e-05	-0.785714	0.0208151
368	ENST00000430334_76	ENST00000430334	76	uORF	3	0.59631	PLEKHM1	1.14e-06	-0.785714	0.0208151
1384	ENST00000549884_19	ENST00000549884	19	uORF	27	0.217293	BAZ2A	2.56e-06	-0.785714	0.0208151
706	ENST00000444040_16	ENST00000444040	16	uORF	21	0.452761	SHQ1	2.27e-17	-0.785714	0.0208151
953	ENST00000588202_41	ENST00000588202	41	uORF	141	0.367186	TEN1	0.0792802	-0.761905	0.0280049
1728	ENST00000644331_95	ENST00000644331	95	uORF	30	0.205297	DEPDC5	0.0635178	-0.761905	0.0280049
1358	ENST00000544255_129	ENST00000544255	129	uORF	78	0.270282	TCP1	0.000907339	-0.761905	0.0280049
2582	ENST00000692281_93	ENST00000692281	93	uORF	33	0.311569		1.38e-05	-0.761905	0.0280049
2022	ENST00000400246_49	ENST00000400246	49	uORF	30	0.163187	DEPDC5	0.0492024	-0.761905	0.0280049
1865	ENST00000645560_75	ENST00000645560	75	uORF	30	0.183523	DEPDC5	0.0575961	-0.761905	0.0280049
1732	ENST00000382112_36	ENST00000382112	36	uORF	30	0.204818	DEPDC5	0.0788792	-0.761905	0.0280049
2000	ENST00000645711_107	ENST00000645711	107	uORF	30	0.165709	DEPDC5	0.0548071	-0.761905	0.0280049
1917	ENST00000400248_33	ENST00000400248	33	uORF	30	0.176872	DEPDC5	0.104748	-0.761905	0.0280049
1634	ENST00000433147_52	ENST00000433147	52	uORF	30	0.219544	DEPDC5	0.056747	-0.761905	0.0280049
727	ENST00000382111_10	ENST00000382111	10	uORF	30	0.444761	DEPDC5	0.04657	-0.761905	0.0280049
3364	ENST00000374023_18	ENST00000374023	18	uORF	9	0.462494	ILRUN	0.000381393	-0.761905	0.0280049
3729	ENST00000352645_54	ENST00000352645	54	uORF	81	0.387034	ZC3H7B	2.11e-06	-0.761905	0.0280049
3885	ENST00000535622_140	ENST00000535622	140	uORF	30	0.167093	DEPDC5	0.0237793	-0.761905	0.0280049
3994	ENST00000703705_63	ENST00000703705	63	uORF	30	0.199146	GNB1	0.00790694	-0.738095	0.0365528
2160	ENST00000257663_66	ENST00000257663	66	uORF	3	0.817123	TMEM60	0.00350134	-0.738095	0.0365528
3443	ENST00000506806_170	ENST00000506806	170	uORF	96	0.316545	AGGF1	0.00102491	-0.738095	0.0365528
212	ENST00000589780_96	ENST00000589780	96	uORF	3	0.684371	PLEKHM1	1e-05	-0.738095	0.0365528
894	ENST00000356198_122	ENST00000356198	122	uORF	15	0.385202	CENPL	0.000110254	-0.714286	0.0465282
2690	ENST00000676268_32	ENST00000676268	32	uORF	39	0.265275	MTMR2	3.94e-05	-0.714286	0.0465282
2500	ENST00000538128_205	ENST00000538128	205	uORF	78	0.358599	TCP1	0.0312169	-0.714286	0.0465282
2030	ENST00000262570_112	ENST00000262570	112	uORF	12	0.162562	CHCHD3	1.33e-13	-0.714286	0.0465282
1892	ENST00000313132_117	ENST00000313132	117	uORF	51	0.180442	VDAC2	0.00298128	-0.714286	0.0465282
1782	ENST00000537390_205	ENST00000537390	205	uORF	102	0.195171	TCP1	0.0859379	-0.714286	0.0465282
344	ENST00000577831_28	ENST00000577831	28	uORF	51	0.612901	MED1	0.000563764	-0.714286	0.0465282
382	ENST00000673531_41	ENST00000673531	41	uORF	99	0.586748	ACAT1	0.0674906	-0.714286	0.0465282
3388	ENST00000563100_19	ENST00000563100	19	uORF	69	0.422822	MPHOSPH6	0.00823049	-0.714286	0.0465282
3511	ENST00000687337_352	ENST00000687337	352	dORF	1959	0.246425	AFG3L2	0.00825386	-0.714286	0.0465282
3465	ENST00000675130_87	ENST00000675130	87	uORF	75	0.288768	CGGBP1	0.000704163	-0.714286	0.0465282
3079	ENST00000563504_21	ENST00000563504	21	uORF	63	0.156841	MPHOSPH6	0.0352437	-0.714286	0.0465282
4040	ENST00000425590_14	ENST00000425590	14	uORF	12	0.395066	ASNSD1	2.73e-07	-0.714286	0.0465282

### Sheet: Spearman_High_MYC
#Spearman rho correlation between ncORF-CDS pairs of high MYC Medulloblastoma cell lines.
	ORF_id	tr_id	ORF_pos	ORF_type	ORF_len	RIBOformer_output	gene_name	TIS_transformer_output	spearman_rho	spearman_p
3578	ENST00000295321_53	ENST00000295321	53	uORF	105	0.181981	IWS1	0.000967983	-0.857143	4.45e-05
2700	ENST00000322831_26	ENST00000322831	26	uORF	189	0.263388	ZCCHC7	0.221236	-0.827525	0.000140326
3571	ENST00000637187_74	ENST00000637187	74	uORF	105	0.186063	IWS1	0.000841567	-0.814286	0.000219366
884	ENST00000539711_51	ENST00000539711	51	uORF	111	0.388594	NIPA2	0.0629704	-0.810714	0.000246008
2855	ENST00000445422_49	ENST00000445422	49	uORF	117	0.210526	CABIN1	2.19e-08	-0.764286	0.00090731
1429	ENST00000492721_19	ENST00000492721	19	uORF	12	0.257073	RAB5IF	3.68e-17	-0.728571	0.00206521
151	ENST00000295087_19	ENST00000295087	19	uORF	168	0.745912	ARL5A	0.0125064	-0.710714	0.00297899
2780	ENST00000674330_60	ENST00000674330	60	uORF	111	0.236227	NIPA2	0.0157764	-0.692857	0.00419023
935	ENST00000398013_62	ENST00000398013	62	uORF	111	0.371321	NIPA2	0.061341	-0.692857	0.00419023
716	ENST00000674173_90	ENST00000674173	90	uORF	111	0.447624	NIPA2	0.038858	-0.692857	0.00419023
594	ENST00000534843_587	ENST00000534843	587	dORF	1365	0.492774	APOLD1	0.83629	-0.675006	0.00576294
3492	ENST00000696878_93	ENST00000696878	93	uORF	78	0.261125	GINS1	0.22019	-0.675	0.0057635
3923	ENST00000565698_106	ENST00000565698	106	uORF	6	0.432762	XPO6	2.86e-05	-0.675	0.0057635
3687	ENST00000559329_169	ENST00000559329	169	uORF	177	0.525091	USP8	0.432064	-0.671429	0.00612777
4111	ENST00000411769_220	ENST00000411769	220	uORF	216	0.219612	CRKL	2.25e-14	-0.667857	0.00650996
4166	ENST00000354336_247	ENST00000354336	247	uORF	216	0.154617	CRKL	3.5e-13	-0.667857	0.00650996
906	ENST00000344795_25	ENST00000344795	25	uORF	12	0.379554	RAB5IF	5.45e-18	-0.664286	0.00691068
1082	ENST00000443925_6	ENST00000443925	6	uORF	63	0.333419	EIPR1	0.000295228	-0.642857	0.00973994
1058	ENST00000393021_140	ENST00000393021	140	uORF	156	0.340044	RPS6KB1	0.410205	-0.635714	0.0108607
4246	ENST00000312469_118	ENST00000312469	118	uORF	42	0.811045	MACROH2A1	1.35e-14	-0.632143	0.0114575
2532	ENST00000673643_26	ENST00000673643	26	uORF	9	0.342383	TOX4	1.1e-09	-0.614286	0.014834
3768	ENST00000563386_17	ENST00000563386	17	uORF	24	0.320605	USP10	0.000343871	-0.612637	0.0151806
551	ENST00000575991_26	ENST00000575991	26	uORF	129	0.507937	RABEP1	0.172775	-0.602339	0.01749
3712	ENST00000563048_21	ENST00000563048	21	uORF	24	0.429401	USP10	2.36e-05	-0.598222	0.0184849
1307	ENST00000518908_127	ENST00000518908	127	uORF	24	0.279695	ARMC1	0.00256941	-0.589286	0.0207944
1955	ENST00000528721_136	ENST00000528721	136	uORF	24	0.171951	ARMC1	0.000138731	-0.589286	0.0207944
1210	ENST00000434581_57	ENST00000434581	57	uORF	90	0.301978	TMEM68	1.34e-07	-0.585714	0.0217765
4244	ENST00000423969_136	ENST00000423969	136	uORF	42	0.835767	MACROH2A1	4.93e-17	-0.582143	0.0227937
4310	ENST00000613865_80	ENST00000613865	80	uORF	45	0.18127	RPS24	0.00194289	-0.564286	0.0284325
3081	ENST00000457726_28	ENST00000457726	28	uORF	6	0.156434	RNF123	8.99e-06	-0.563003	0.0288747
815	ENST00000519352_142	ENST00000519352	142	uORF	24	0.409134	ARMC1	0.000787636	-0.553571	0.0322871
91	ENST00000316634_17	ENST00000316634	17	uORF	3	0.811827	SNAPC5	0.0363216	-0.552819	0.032572
4117	ENST00000585509_13	ENST00000585509	13	uORF	81	0.211442	CYTH1	6.06e-05	-0.552819	0.032572
9	ENST00000376185_538	ENST00000376185	538	dORF	1284	0.939228	ATP6V1G2-DDX39B	0.767834	-0.55	0.0336554
1624	ENST00000399455_28	ENST00000399455	28	uORF	24	0.220655	USP47	0.00101809	-0.55	0.0336554
1913	ENST00000524104_22	ENST00000524104	22	uORF	78	0.177372	STAU2	0.00175469	-0.55	0.0336554
763	ENST00000527733_122	ENST00000527733	122	uORF	24	0.428644	USP47	0.000244707	-0.55	0.0336554
2496	ENST00000276569_142	ENST00000276569	142	uORF	24	0.360957	ARMC1	1.47e-05	-0.546429	0.0350667
3990	ENST00000696862_139	ENST00000696862	139	uORF	78	0.221313	GINS1	0.168335	-0.546429	0.0350667
1883	ENST00000520429_31	ENST00000520429	31	uORF	6	0.181454	CCNC	1.62e-17	-0.544166	0.0359833
1158	ENST00000303434_24	ENST00000303434	24	uORF	12	0.311483	TRABD	4.64e-05	-0.541222	0.0372029
365	ENST00000471841_41	ENST00000471841	41	uORF	42	0.597786	MFN1	0.000397761	-0.539286	0.0380217
2995	ENST00000391834_132	ENST00000391834	132	uORF	30	0.178053	AKT1S1	0.001379	-0.539286	0.0380217
3005	ENST00000435275_80	ENST00000435275	80	uORF	45	0.175611	RPS24	0.00179048	-0.539286	0.0380217
2676	ENST00000400247_34	ENST00000400247	34	uORF	327	0.270437	RBCK1	1.4e-22	-0.532143	0.0411586
3900	ENST00000559526_115	ENST00000559526	115	uORF	24	0.156973	DPP8	0.17238	-0.530469	0.0419205
3966	ENST00000470487_535	ENST00000470487	535	uORF	36	0.177166	GOLIM4	0.00039875	-0.526885	0.0435876
2160	ENST00000257663_66	ENST00000257663	66	uORF	3	0.817123	TMEM60	0.00350134	-0.525	0.0444839
2414	ENST00000458464_182	ENST00000458464	182	uORF	24	0.425996	ARMC1	5.21e-05	-0.521429	0.0462192
2084	ENST00000518714_33	ENST00000518714	33	uORF	6	0.155978	CCNC	1.67e-17	-0.517138	0.0483695
3800	ENST00000642854_90	ENST00000642854	90	uORF	30	0.258746	TSC1	2.51e-09	-0.516533	0.0486787

### Sheet: Spearman_Inverse
#Spearman rho correlation between ncORF-CDS pairs that reverses correlation between low and high MYC Medulloblastoma cell lines.
	ORF_id	tr_id	ORF_pos	ORF_type	ORF_len	output	gene_name	seq_output	myc_rho	myc_p	nonmyc_rho	nonmyc_p	dRho	dFC
67	ENST00000316634_17	ENST00000316634	17	uORF	3	0.811827	SNAPC5	0.0363216	-0.530997	0.0416792	0.809524	0.0149027	1.34052	0.178303
1378	ENST00000645560_75	ENST00000645560	75	uORF	30	0.183523	DEPDC5	0.0575961	0.520086	0.0468842	-0.761905	0.0280049	1.28199	0.645449
297	ENST00000673531_41	ENST00000673531	41	uORF	99	0.586748	ACAT1	0.0674906	0.557143	0.0309611	-0.714286	0.0465282	1.27143	0.824005
2173	ENST00000563504_21	ENST00000563504	21	uORF	63	0.156841	MPHOSPH6	0.0352437	0.628571	0.0120795	-0.714286	0.0465282	1.34286	0.0959119
